# Genomic analysis of cultivated infant microbiomes identifies *Bifidobacterium* 2’-fucosyllactose utilization can be facilitated by co-existing species

**DOI:** 10.1101/2023.03.10.532136

**Authors:** Yue Clare Lou, Benjamin E. Rubin, Marie C. Schoelmerich, Kaden DiMarco, Adair L. Borges, Rachel Rovinsky, Leo Song, Jennifer A. Doudna, Jillian F. Banfield

## Abstract

Human milk oligosaccharides (HMOs) ensure proper infant gut microbiome establishment. Isolate studies have revealed the genetic basis for HMO metabolism, but they exclude the possibility of HMO assimilation via synergistic interactions involving multiple organisms. Here, we investigated microbiome responses to 2’-fucosyllactose (2’FL), a prevalent HMO and infant formula additive, by establishing individualized microbiomes using fecal samples from three different infants as the inocula. *Bifidobacterium breve*, a prominent member of infant microbiomes, typically cannot metabolize 2’FL. Using metagenomic data, we predicted that extracellular fucosidases encoded by co-existing members such as *Ruminococcus gnavus* initiate 2’FL breakdown, thus critical for *B. breve’s* growth. Using both targeted co-cultures and by supplementation of *R. gnavus* into one microbiome, we show that *R. gnavus* can promote extensive growth of *B. breve* through the release of lactose from 2’FL. Overall, microbiome cultivation combined with genome-resolved metagenomics demonstrated that HMO utilization can vary with an individual’s microbiome.
