## Supplementary material for "Genomic analysis of cultivated infant microbiomes identifies *Bifidobacterium* 2’-fucosyllactose utilization can be facilitated by co-existing species": Table S1

### Sheet: SupplementalTable01
Table S1. FT-1 organism abundance change with and without mucin supplementation.
species	stats	pvalue	q
Bifidobacterium breve	-3.50325	0.000459626	0.00206832
Clostridium neonatale	-0.75	0.453255	0.453255
Eggerthella lenta	2.28535	0.0222923	0.0316139
Enterocloster clostridioformis	-2.58199	0.00982327	0.0176819
Enterococcus gilvus	-3.24372	0.00117978	0.00353935
Escherichia coli	3.53861	0.000402244	0.00206832
Flavonifractor plautii	-2.24781	0.0245886	0.0316139
Ruminococcus gnavus	-2.68328	0.00729036	0.0164033
Veillonella seminalis	-2.12426	0.033648	0.037854
