## Supplementary material for "Genomic analysis of cultivated infant microbiomes identifies *Bifidobacterium* 2’-fucosyllactose utilization can be facilitated by co-existing species": Table S2

### Sheet: SupplementalTable02
Table S2. FT-1 organism abundance comparison between enrichments undergoing one versus three passages in media containing 0.4% or 0.6% mucin.
condition	species	stats	pvalue	q
BHI+0.6% mucin	Bifidobacterium breve	3.41829	0.0692181	0.200874
BHI+0.6% mucin	Clostridium neonatale	-0.991271	0.500567	0.625709
BHI+0.6% mucin	Eggerthella lenta	-1.6349	0.178691	0.335046
BHI+0.6% mucin	Enterococcus gilvus	-5.88788	0.0225313	0.112656
BHI+0.6% mucin	Escherichia coli	3.66138	0.0215541	0.112656
BHI+0.6% mucin	Flavonifractor plautii	-3.98051	0.0560627	0.200874
BHI+0.6% mucin	Ruminococcus gnavus	-0.461307	0.688325	0.794222
BHI+0.6% mucin	Veillonella seminalis	-1.43441	0.283186	0.407704
BHI+0.4% mucin	Bifidobacterium breve	16.8776	0.00240312	0.0360468
BHI+0.4% mucin	Eggerthella lenta	0.0364366	0.973696	0.973696
BHI+0.4% mucin	Enterococcus gilvus	-1.69262	0.171003	0.335046
BHI+0.4% mucin	Escherichia coli	0.351455	0.757629	0.811745
BHI+0.4% mucin	Flavonifractor plautii	-1.78304	0.215804	0.359674
BHI+0.4% mucin	Ruminococcus gnavus	-1.29845	0.298983	0.407704
BHI+0.4% mucin	Veillonella seminalis	-3.2339	0.0803497	0.200874
