## Supplementary material for "Genomic analysis of cultivated infant microbiomes identifies *Bifidobacterium* 2’-fucosyllactose utilization can be facilitated by co-existing species": Table S3

### Sheet: SupplementalTable03a_PS
Table S3. Spearman correlation between inoculum organism abundance and 2'FL concentrations.
infant_sample	species	corr	pvalue	q
FT-1	Bifidobacterium breve	0.85042	5.89385e-05	0.000137523
FT-1	Escherichia coli	-0.85042	5.89385e-05	0.000137523
FT-1	Veillonella seminalis	0.85042	5.89385e-05	0.000137523
FT-1	Enterococcus gilvus	-0.409462	0.129613	0.226822
FT-1	Ruminococcus gnavus	-0.377964	0.164823	0.230753
FT-1	Longicatena innocuum	-0.774597	0.225403	0.262971
FT-1	Eggerthella lenta	-0.252202	0.364504	0.364504
FT-2	Bifidobacterium breve	0.845154	0.00823735	0.0356952
FT-2	Enterococcus faecalis	-0.845154	0.00823735	0.0356952
FT-2	Veillonella parvula	-0.845154	0.00823735	0.0356952
FT-2	Clostridium sp. 7_2_43FAA	-0.61978	0.101212	0.219292
FT-2	Enterococcus avium	0.61978	0.101212	0.219292
FT-2	UNK Faecalimonas species	-0.61978	0.101212	0.219292
FT-2	Citrobacter braakii	-0.56682	0.14291	0.257241
FT-2	Enterobacter cloacae	-0.654654	0.158302	0.257241
FT-2	Enterococcus gallinarum	0.281718	0.499061	0.720866
FT-2	Anaerococcus vaginalis	0.169031	0.689052	0.894579
FT-2	Citrobacter freundii	-0.130931	0.804726	0.894579
FT-2	Clostridium perfringens	0.0563436	0.894579	0.894579
FT-2	Klebsiella quasivariicola	-0.0563436	0.894579	0.894579
PT-1	Proteus mirabilis	-0.87831	0.0213116	0.12787
PT-1	Enterobacter hormaechei	0.507093	0.199622	0.450807
PT-1	Bifidobacterium breve	0.774597	0.225403	0.450807
PT-1	Clostridioides difficile	-0.0563436	0.894579	0.894579
PT-1	Escherichia coli	-0.0563436	0.894579	0.894579
PT-1	Klebsiella oxytoca	0.0563436	0.894579	0.894579
