## Supplementary material for "Genomic analysis of cultivated infant microbiomes identifies *Bifidobacterium* 2’-fucosyllactose utilization can be facilitated by co-existing species": Table S4

### Sheet: SupplementalTable04_glucose_com
Table S4. FT-1 organism abundance comparison between enrichments grown in 1% 2'FL-supplemented BHI-mucin media with and without glucose.
species	stats	pvalue	q
Enterococcus gilvus	-18.3301	0.000428634	0.00257181
Escherichia coli	-7.92012	0.00382743	0.0114823
Veillonella seminalis	-7.7203	0.0130406	0.0245917
Ruminococcus gnavus	1.41708	0.291644	0.291644
Eggerthella lenta	2.1186	0.167371	0.200845
Bifidobacterium breve	6.57214	0.0163944	0.0245917
