## Supplementary material for "Genomic analysis of cultivated infant microbiomes identifies *Bifidobacterium* 2’-fucosyllactose utilization can be facilitated by co-existing species": Table S5

### Sheet: SupplementalTable05_GrowthOD
Table S5. Mono- and co-culture growth metrics
Condition	Species	Growth rate (h-1)	Final OD600 mean	Final OD600 Std
BHI (Glu-) + 1% 2'FL	B. breve	0.02	0.0475	0.00364005
BHI (Glu-) + 1% 2'FL	R. gnavus	0.12	0.9065	0.3934
BHI (Glu-) + 1% 2'FL	Co-culture	0.18	1.22133	0.119837
BHI (Glu-) + 1% Fucose	B. breve	0.07	0.079	0.00294392
BHI (Glu-) + 1% Fucose	R. gnavus	0.13	0.756	0.0572014
BHI (Glu-) + 1% Fucose	Co-culture	0.14	0.729	0.0387083
BHI (Glu-) + 1% Lactose	B. breve	0.18	1.70267	0.139459
BHI (Glu-) + 1% Lactose	R. gnavus	0.11	1.18167	0.736272
BHI (Glu-) + 1% Lactose	Co-culture	0.18	1.648	0.0725167
