## Supplementary material for "Genomic analysis of cultivated infant microbiomes identifies *Bifidobacterium* 2’-fucosyllactose utilization can be facilitated by co-existing species": Table S6

### Sheet: SupplementalTable05a_FucoseMeta
Table S6. 2'FL-metabolism relevant genes and their presence/absence in FT-1 organisms
GeneName	CAZyme	KO	KEGG_EC_name	TCDB	Pathway	Bifidobacterium breve	Eggerthella lenta	Enterocloster clostridioformis	Enterococcus gilvus	Escherichia coli	Flavonifractor plautii	Ruminococcus gnavus	Veillonella seminalis
1,3-a-fucosidases	GH29	K01206	EC:3.2.1.51		2'FL	0	0	0	0	0	0	1	0
1,2-a-fucosidases	GH95	K15923	EC:3.2.1.51		2'FL	1	0	0	0	0	0	1	0
Fucose permease		K02429			Fucose	1	0	0	0	1	0	1	1
L-fuco-β-pyranose dehydrogenase		K00064	EC:1.1.1.122		Fucose path I	1	0	0	0	1	0	0	1
L-fuconolactone hydrolase		K07046	EC:3.1.1.-		Fucose path I	1	0	0	0	1	0	0	1
L-fuconate dehydratase		K18334	EC:4.2.1.68		Fucose path I	1	0	0	0	1	0	0	1
L-2-keto-3-deoxy-L-fuconate aldolase			EC:4.1.2.18		Fucose path I	1	0	0	0	1	0	0	1
lactaldehyde reductase		K00048	EC:1.1.1.77		Fucose path I,II	1	0	1	1	1	0	1	1
L-fucose mutarotase		K02431	EC:5.1.3.29		Fucose path II	0	0	1	0	1	0	1	1
L-fucose isomerase		K01818	EC:5.3.1.3,EC:5.3.1.25		Fucose path II	0	0	1	0	1	0	1	0
L-fuculokinase		K00879	EC:2.7.1.51		Fucose path II	0	0	1	0	1	0	1	0
L-fuculose-phosphate aldolase		K01628	EC:4.1.2.17		Fucose path II	0	0	1	1	1	1	1	0
β-1,3/4/6-galactosidase	GH42	K12308	EC:3.2.1.23		Lactose	1	0	1	0	0	0	0	0
β-1,4-galactosidase	GH2	K01190	EC:3.2.1.23		Lactose	1	0	1	1	1	1	1	1
lactose PTS system EIICB component		K02788		4.A.3.1	Lactose	0	0	0	1	0	0	0	0
lactose PTS system EIIA component		K02786		4.A.3.1	Lactose	0	0	0	1	0	0	0	0
lactose/L-arabinose transport system substrate-binding protein		K10188		3.A.1.1.4	Lactose	1	0	0	0	0	0	0	0
lactose/L-arabinose transport system permease protein		K10189		3.A.1.1.4	Lactose	1	0	0	0	0	0	0	0
lactose/L-arabinose transport system permease protein		K10190		3.A.1.1.4	Lactose	1	0	0	0	0	0	0	0
MFS transporter, OHS family, lactose permease		K02532		2.A.1.5	Lactose	1	0	0	0	1	0	0	0
Lactose transporter (MFS; GPH Family)		K16209		2.A.2.2	Lactose	1	0	0	0	0	0	0	0
ABC-type sugar transport system				3.A.1.1	Lactose	1	0	1	0	0	0	1	0
