## Supplementary material for "Genomic analysis of cultivated infant microbiomes identifies *Bifidobacterium* 2’-fucosyllactose utilization can be facilitated by co-existing species": Table S7

### Sheet: SupplementalTable07
Table S7. Key CAZymes and their detections in organisms from different infant stool inocula
Enzyme	Cellular location	CAZy	FT-1_Bifidobacterium breve	FT-1_Enterocloster clostridioformis	FT-1_Enterococcus gilvus	FT-1_Escherichia coli	FT-1_Ruminococcus gnavus	FT-1_Veillonella seminalis	FT-2_Anaerococcus vaginalis	FT-2_Bifidobacterium breve	FT-2_Citrobacter braakii	FT-2_Citrobacter freundii	FT-2_Citrobacter freundii	FT-2_Clostridium neonatale	FT-2_Clostridium perfringens	FT-2_Clostridium sp. 7_2_43FAA	FT-2_Enterobacter cloacae	FT-2_Enterococcus avium	FT-2_Enterococcus faecalis	FT-2_Enterococcus gallinarum	FT-2_Faecalimonas sp.	FT-2_Klebsiella quasivariicola	FT-2_Lactobacillus salivarius	FT-2_Morganella morganii
b-galactosidases	Intracellular	GH2	1	1	0	1	1	1	0	1	1	1	1	1	1	1	1	0	1	1	0	1	1	1
b-galactosidases	Extracellular	GH2	0	0	0	0	0	0	0	0	0	0	0	0	1	1	0	0	0	0	1	0	0	0
b-galactosidases	Intracellular	GH35	1	0	1	0	0	0	0	1	0	0	0	0	0	0	0	1	1	1	0	0	0	0
b-galactosidases	Intracellular	GH42	1	1	0	0	0	0	0	1	0	0	0	1	1	1	0	0	0	1	1	1	0	0
fucosidases	Intracellular	GH29	0	0	0	0	1	0	1	0	0	0	0	0	1	0	0	0	0	1	1	0	0	0
fucosidases	Extracellular	GH29	0	0	0	0	1	0	0	0	0	0	0	0	1	1	0	0	0	0	1	0	0	0
fucosidases	Intracellular	GH95	1	0	0	0	1	0	0	1	0	0	0	0	0	0	0	0	0	0	1	0	0	0
fucosidases	Extracellular	GH95	0	0	0	0	1	0	0	0	0	0	0	0	1	0	0	0	0	0	1	0	0	0
